# Somites are a source of nephron progenitors in zebrafish

**DOI:** 10.1101/2025.04.15.649022

**Authors:** Zhenzhen Peng, Thitinee Vanichapol, Phong Dang Nguyen, Hao-Han George Chang, Katrinka M. Kocha, Lori L. O’Brien, Peter D. Currie, Peng Huang, Alan J. Davidson

## Abstract

For over a century it has been believed that the vertebrate kidney arises exclusively from the intermediate mesoderm. Here, we overturn this paradigm by demonstrating that some nephrons, the functional units of the kidney, originate from the somites--blocks of paraxial mesoderm best known for their contribution to muscle and connective tissues. Using a combination of the GESTALT technique to assign developmental ancestry, somite transplantation experiments and Cre-lox fate-mapping, we show that somites can contribute to the nephrons in the adult zebrafish kidney. Our findings uncover an unexpected developmental connection between the somites and kidneys, potentially offering new pathways for developing regenerative treatments for kidney diseases.
