## Supplementary Table 4 for "Somites are a source of nephron progenitors in zebrafish"

Supplementary Table 4. Top20 genes for each kidney cluster. Related to Figure 1.
gene	p_val	avg_log2FC	pct.1	pct.2	p_val_adj	cluster
celf5a	2.53E-113	4.079832318	0.191	0.003	4.75E-109	Nascent Nephrons
npr1a	1.67E-83	3.164241862	0.28	0.018	3.14E-79	Nascent Nephrons
camta1a	1.89E-75	4.165034388	0.197	0.009	3.56E-71	Nascent Nephrons
jag1b	8.69E-73	3.050225902	0.229	0.013	1.63E-68	Nascent Nephrons
wt1a	2.00E-67	2.930957307	0.153	0.005	3.76E-63	Nascent Nephrons
tenm4	4.35E-64	3.004730887	0.172	0.008	8.18E-60	Nascent Nephrons
si:dkey-11m19.5	2.40E-63	2.440445755	0.159	0.006	4.51E-59	Nascent Nephrons
ccdc40	1.48E-60	2.4297619	0.204	0.013	2.78E-56	Nascent Nephrons
ncam1a	5.60E-58	4.155707377	0.223	0.017	1.05E-53	Nascent Nephrons
magi2a	1.28E-55	3.838488555	0.268	0.028	2.41E-51	Nascent Nephrons
pappaa	7.92E-51	2.567796846	0.248	0.025	1.49E-46	Nascent Nephrons
auts2a	1.02E-50	2.868552942	0.204	0.017	1.93E-46	Nascent Nephrons
pax2a	4.13E-47	2.583319029	0.459	0.101	7.77E-43	Nascent Nephrons
dnah5	1.37E-46	2.72044505	0.274	0.035	2.57E-42	Nascent Nephrons
dnah2	7.93E-41	2.465842634	0.248	0.033	1.49E-36	Nascent Nephrons
plat	1.67E-40	2.562038315	0.14	0.009	3.14E-36	Nascent Nephrons
ephb2b	1.31E-34	2.270729225	0.287	0.051	2.47E-30	Nascent Nephrons
kif26ba	1.39E-32	2.685306086	0.236	0.037	2.61E-28	Nascent Nephrons
sema4c	3.38E-25	2.271468087	0.121	0.012	6.35E-21	Nascent Nephrons
nrip1b	5.01E-13	2.312819521	0.108	0.02	9.41E-09	Nascent Nephrons
slc24a3	1.46E-226	3.710035643	0.514	0.066	2.74E-222	PST 1
slco1f4	6.53E-193	2.240264603	0.678	0.189	1.23E-188	PST 1
dab1a	1.95E-142	1.890953052	0.612	0.191	3.66E-138	PST 1
hspa8b	4.93E-141	3.083869448	0.359	0.05	9.27E-137	PST 1
trpm7	1.97E-128	2.569438213	0.381	0.07	3.69E-124	PST 1
grin2ab	1.27E-103	2.534141366	0.271	0.036	2.38E-99	PST 1
laptm4b	3.19E-101	2.125293171	0.393	0.098	6.00E-97	PST 1
slc1a1	1.15E-85	2.649967553	0.178	0.012	2.16E-81	PST 1
mfsd4ab	3.84E-84	2.423101361	0.221	0.028	7.23E-80	PST 1
grm8b	3.72E-76	2.281601825	0.203	0.027	7.00E-72	PST 1
slc22a7b.2	1.99E-72	2.189240761	0.217	0.035	3.75E-68	PST 1
dnajc21	4.84E-70	2.315662072	0.172	0.019	9.10E-66	PST 1
grn1	1.07E-61	2.023860272	0.21	0.04	2.01E-57	PST 1
slc13a1	1.91E-56	2.476619358	0.191	0.037	3.59E-52	PST 1
tuba8l2	1.02E-53	2.00772633	0.164	0.027	1.92E-49	PST 1
pvalb9	2.43E-50	1.898322471	0.121	0.012	4.56E-46	PST 1
ftcd	1.01E-44	1.87478412	0.14	0.023	1.89E-40	PST 1
slc39a14	1.40E-44	1.989101029	0.149	0.027	2.64E-40	PST 1
slc5a8l	1.90E-39	1.996335004	0.119	0.019	3.57E-35	PST 1
si:ch211-186j3.6	6.26E-39	1.907384153	0.106	0.014	1.18E-34	PST 1
rap1gap	0	4.691418535	0.689	0.029	0	PST 2
si:ch211-198c19.3	0	4.229120503	0.556	0.018	0	PST 2
slco1f2	1.14E-179	3.423135348	0.514	0.053	2.14E-175	PST 2
slc6a6a	6.58E-175	3.027402426	0.613	0.087	1.24E-170	PST 2
hmg20a	2.41E-135	3.616829831	0.251	0.009	4.53E-131	PST 2
grid2	7.74E-119	2.761121854	0.282	0.019	1.45E-114	PST 2
bcam	1.10E-117	2.418304019	0.556	0.106	2.06E-113	PST 2
tmtopsb	5.04E-106	2.577112482	0.178	0.004	9.47E-102	PST 2
ryr3	1.75E-97	2.497249979	0.164	0.004	3.29E-93	PST 2
pde8b	5.59E-95	2.630469313	0.274	0.026	1.05E-90	PST 2
slc38a3b	1.33E-92	2.254119193	0.455	0.086	2.51E-88	PST 2
zgc:158427	2.99E-90	2.663367709	0.308	0.037	5.63E-86	PST 2
si:dkey-61p9.11	2.22E-89	2.53670204	0.215	0.014	4.17E-85	PST 2
ddc	9.55E-87	2.635240822	0.353	0.054	1.80E-82	PST 2
satb2	1.05E-86	2.359659329	0.192	0.011	1.97E-82	PST 2
gpc1b	1.45E-86	2.48418788	0.302	0.037	2.72E-82	PST 2
jag2a	6.95E-84	2.366877648	0.201	0.013	1.31E-79	PST 2
slc12a9	5.26E-74	2.442209511	0.161	0.009	9.90E-70	PST 2
chrm3a	3.31E-73	2.571784477	0.172	0.011	6.22E-69	PST 2
esr2b	4.83E-61	2.357074353	0.277	0.047	9.07E-57	PST 2
slc34a1a	0	5.812447621	0.876	0.025	0	PCT
lrp2a	0	3.374689811	0.901	0.154	0	PCT
slc20a1a	2.61E-176	3.441046844	0.519	0.084	4.91E-172	PCT
nbeab	6.99E-176	3.004506462	0.369	0.026	1.31E-171	PCT
p4ha3	1.02E-159	3.26414429	0.266	0.008	1.91E-155	PCT
slc5a2	1.13E-158	3.265297354	0.235	0.003	2.12E-154	PCT
si:ch211-194b1.1	1.40E-145	3.74106257	0.336	0.031	2.64E-141	PCT
SLC4A5.1	1.90E-122	2.842375088	0.202	0.005	3.58E-118	PCT
mpp1	7.11E-122	2.590709545	0.382	0.059	1.34E-117	PCT
cyp2y3	1.01E-106	2.730516586	0.195	0.009	1.90E-102	PCT
slc26a6l	2.77E-103	2.549037108	0.167	0.004	5.21E-99	PCT
epb41l3b	9.83E-101	2.700561405	0.412	0.095	1.85E-96	PCT
abcc12	2.99E-91	2.600767195	0.225	0.022	5.63E-87	PCT
ndfip1l	7.98E-87	2.423241168	0.213	0.02	1.50E-82	PCT
slc22a13b	2.80E-85	2.491047062	0.157	0.007	5.27E-81	PCT
ssx2ipb	1.41E-78	2.232437896	0.15	0.008	2.64E-74	PCT
crlf1a	6.73E-75	2.54265064	0.271	0.049	1.27E-70	PCT
slc6a19b	1.30E-74	2.164539406	0.169	0.013	2.45E-70	PCT
slc22a6l	4.14E-67	2.264300565	0.336	0.086	7.78E-63	PCT
cyp3c3	1.82E-54	2.742231452	0.147	0.017	3.42E-50	PCT
slc12a1	1.87E-240	3.638921642	0.39	0.011	3.52E-236	DE
enah	3.05E-179	2.998532084	0.39	0.034	5.73E-175	DE
atp1a1a.4	1.14E-151	2.235642536	0.706	0.254	2.14E-147	DE
adcy5	1.55E-143	2.686821982	0.377	0.048	2.91E-139	DE
kcnj1a.1	7.52E-111	2.581302371	0.178	0.004	1.41E-106	DE
prkg1b	1.40E-102	1.883429978	0.459	0.116	2.62E-98	DE
clcnk	4.21E-89	2.121728285	0.26	0.036	7.92E-85	DE
gcgra	2.94E-86	2.403072963	0.184	0.013	5.54E-82	DE
mb	1.82E-79	1.917183359	0.311	0.065	3.42E-75	DE
robo1	2.31E-79	1.876714965	0.401	0.114	4.35E-75	DE
rcan2	1.58E-73	1.645594674	0.432	0.14	2.98E-69	DE
vegfab	8.81E-73	1.587682226	0.543	0.224	1.66E-68	DE
rbpms2a	7.90E-68	1.631190719	0.399	0.127	1.48E-63	DE
si:ch211-207j7.2	1.87E-61	1.844255358	0.231	0.045	3.52E-57	DE
c1qtnf9	4.47E-61	1.811896269	0.269	0.063	8.41E-57	DE
kcnma1a	2.92E-60	1.541835258	0.387	0.131	5.49E-56	DE
esrrb	5.65E-54	1.605690191	0.293	0.083	1.06E-49	DE
nrg2a	4.37E-52	1.737976679	0.217	0.047	8.22E-48	DE
aldocb	3.15E-47	1.565856642	0.275	0.083	5.92E-43	DE
slc7a8a	1.05E-46	1.636768507	0.186	0.038	1.98E-42	DE
slc12a3	0	5.228154444	0.671	0.031	0	DL
rhcgb	0	3.294341764	0.78	0.103	0	DL
slc9a3.1	4.85E-101	1.87354268	0.598	0.236	9.11E-97	DL
ucp3	1.30E-99	2.355278164	0.304	0.047	2.45E-95	DL
ahcyl2a	2.41E-94	2.16993388	0.304	0.051	4.52E-90	DL
arg2	9.46E-83	1.731705045	0.466	0.152	1.78E-78	DL
wnt9a	4.03E-79	1.916307955	0.337	0.08	7.57E-75	DL
ppp2r3a	9.01E-79	2.175394976	0.163	0.011	1.69E-74	DL
GNG12	5.62E-72	1.722616687	0.407	0.13	1.06E-67	DL
b4galt2	1.69E-66	1.909271311	0.241	0.046	3.17E-62	DL
rhpn2	2.05E-64	1.805974399	0.327	0.093	3.85E-60	DL
si:dkey-36i7.3	1.00E-60	2.037758283	0.197	0.032	1.89E-56	DL
prkag2a	2.04E-59	1.688137422	0.29	0.076	3.84E-55	DL
ucp2	3.71E-54	1.786073687	0.221	0.048	6.98E-50	DL
slc29a1a	2.41E-50	1.657754398	0.274	0.08	4.53E-46	DL
ppp1r1b	4.67E-48	1.695157266	0.221	0.054	8.78E-44	DL
si:ch211-178n15.1	7.61E-45	1.771720832	0.17	0.034	1.43E-40	DL
slc23a2	3.37E-38	1.724553939	0.141	0.027	6.33E-34	DL
gpr4	8.69E-35	1.690884617	0.104	0.015	1.63E-30	DL
fam107b	7.86E-15	1.893390563	0.13	0.053	1.48E-10	DL
atp1a1a.3	0	5.962330963	0.895	0.012	0	DL-like
znf385b	0	5.303598137	0.889	0.031	0	DL-like
unc5db	6.65E-298	5.269877404	0.475	0.006	1.25E-293	DL-like
slc9a3.2	9.61E-232	3.725419294	0.481	0.013	1.81E-227	DL-like
fhod3b	6.12E-194	4.337874005	0.63	0.042	1.15E-189	DL-like
fam189a1	6.79E-165	3.630764936	0.333	0.009	1.28E-160	DL-like
cadm1a	1.68E-90	2.619438142	0.704	0.128	3.16E-86	DL-like
ucp3	3.27E-79	2.34879508	0.531	0.079	6.14E-75	DL-like
rhcgb	2.09E-76	2.155760898	0.84	0.21	3.92E-72	DL-like
si:dkey-36i7.3	1.04E-72	2.342994164	0.407	0.049	1.95E-68	DL-like
grb2b	1.55E-70	2.423303615	0.648	0.14	2.91E-66	DL-like
col18a1a	3.63E-65	2.756196687	0.37	0.047	6.83E-61	DL-like
erbb3b	5.56E-64	2.251367435	0.327	0.036	1.05E-59	DL-like
mctp2b	1.89E-57	2.43646075	0.321	0.039	3.56E-53	DL-like
kitlga	5.76E-54	2.291994003	0.204	0.015	1.08E-49	DL-like
prkag2a	7.47E-54	2.279160575	0.494	0.102	1.40E-49	DL-like
spire1a	1.40E-51	2.479875647	0.315	0.042	2.63E-47	DL-like
npr1a	3.53E-39	2.144994029	0.198	0.021	6.63E-35	DL-like
slco5a1a.1	1.30E-33	2.152931701	0.42	0.112	2.45E-29	DL-like
ptprub	1.16E-32	2.276224433	0.42	0.115	2.18E-28	DL-like
