## Supplementary Table 5 for "Somites are a source of nephron progenitors in zebrafish"

### Sheet: Sheet1
Supplementary Table 5. The sequence information for primers.
Primer Name	Sequence
GP6	GAGGACTACACCATCGTGGAG
READ1	CTACACGACGCTCTTCCGATCT
GREAD2	GTGACTGGAGTTCAGACGTGTGCTCTTCCGATCTCACCTGTTCCTGTAGAAATC
